# A new pipeline for cross-validation fold-aware machine learning prediction of clinical outcomes addresses hidden data-leakage in omics based ‘predictors’

**DOI:** 10.64898/2026.03.12.711429

**Authors:** Marcelo Hurtado, Vera Pancaldi

**Affiliations:** Centre de Recherches en Cancérologie de Toulouse, CRCT, Université de Toulouse, INSERM, CNRS, Toulouse, France; Equipe labellisée Ligue Contre le Cancer

## Abstract

**Motivation:** Machine learning (ML) approaches are increasingly applied to high-dimensional biological data in which features are often dataset-dependent. In many omics workflows, features are computed using information derived from the entire dataset, such as correlations between variables, clustering structures, or enrichment scores. We refer to these as *global dataset features*, defined as features whose computation depends on properties of the full dataset. In such cases, standard validation strategies can fail, especially when evaluating on independent datasets, due to information leakage that leads to overly optimistic performance estimates.

**Results:** To address this challenge, we present *pipeML*, a flexible and modular machine learning framework designed to support leakage-free model training through custom cross-validation (CV) fold construction. *pipeML* enables users to recompute *global dataset features* independently within each CV fold, ensuring strict separation between training and test data, while preserving compatibility with a wide range of ML algorithms for both classification and survival tasks. Using real-world biological datasets, we demonstrate that *pipeML* enables leakage-free model evaluation when *global dataset features* are used. We argue that overestimation of model performance during CV can lead to overoptimistic expectations for validation on independent datasets. By explicitly addressing data leakage and offering a transparent, modular workflow, *pipeML* provides a robust solution for developing and validating ML models in complex biological settings.

**Availability:** The *pipeML* R package as well as a tutorial are available at https://github.com/VeraPancaldiLab/pipeML

**Supplementary information:** Available at *Bioinformatics* online.
