## Supplementary Table 2 for "A new pipeline for cross-validation fold-aware machine learning prediction of clinical outcomes addresses hidden data-leakage in omics based ‘predictors’"

### Sheet: Sheet1
Dataset	Study	DOI	Number of patients
Gide	Gide et al., Cancer Cell 2019	10.1016/j.ccell.2019.01.003.	73 (NR = 27, R = 46)
MGH	Freeman S. et al. 2022	10.1038/s41591-018-0157-9	40 (NR = 25, R = 15)
Van Allen	Van Allen et al. 2015	10.1126/science.aad0095	39 (NR = 26, R = 13)
Riaz	Riaz et al. 2017	10.1016/j.cell.2017.09.028	51 (NR = 41, R = 10)
Hugo	Hugo et al. 2016	10.1016/j.cell.2016.02.065	26 (NR = 12, R = 14)
Liu	Liu et al. 2019	10.1038/s41591-019-0654-5	107 (NR = 66, R = 41)
